# Multiple steps mediate ventricular layer attrition to form the adult mouse spinal cord central canal

**DOI:** 10.1101/676767

**Authors:** Marco A. Cañizares, Aida Rodrigo Albors, Gail Singer, Nicolle Suttie, Metka Gorkic, Paul Felts, Kate G. Storey

## Abstract

The ventricular layer of the spinal cord is remodelled during embryonic development and ultimately forms the adult central canal, which retains neural stem cell potential. This anatomical transformation involves the process of dorsal collapse, however, accompanying changes in tissue organization and cell behaviour as well as the origin of cells contributing to the adult central canal are not well understood. Here we describe sequential localised cell rearrangements which contribute to the gradual attrition of the spinal cord ventricular layer during development. This includes local breakdown of the pseudostratified organisation of the dorsal ventricular layer prefiguring dorsal collapse and evidence for a new phenomenon, ventral dissociation, during which the ventral-most floor plate cells separate from a subset that are retained in the central canal. Using cell proliferation markers and cell-cycle reporter mice, we further show that following dorsal collapse, ventricular layer attrition involves an overall reduction in cell proliferation, characterised by an intriguing increase in the percentage of cells in G1/S. In contrast, programmed cell death does not contribute to ventricular layer remodelling. By analysing transcript and protein expression patterns associated with key signalling pathways, we provide evidence for a gradual decline in ventral sonic hedgehog activity and an accompanying ventral expansion of initial dorsal bone morphogenetic protein signalling, which comes to dominate the forming central canal. This study identifies multiple steps that contribute to spinal cord ventricular layer attrition and adds to increasing evidence for the heterogenous origin of the adult spinal cord central canal, which includes cells from the floor plate and the roof plate as well as ventral progenitor domain.
