## Supplementary material for "Multiple steps mediate ventricular layer attrition to form the adult mouse spinal cord central canal": Table S3

### Sheet: measurements
Table S3 Length and width measurements of the spinal cord ventricular layer in mouse embryos from embryonic day (E) 12.5 to E18.5.
Each row is the measurement from one tissue section. Three embryo were analysed for each stage. SEM, standard error of the mean.
Length
	E12.5	E13.5	E14.5	E15.5	E16.5	E17.5	E18.5
Embryo 1	640.07	633.13	359.55	222.47	188.19	144.29	129.43
	634.04	658.79	348.07	159.75	169.09	146.74	134.58
	578.43	656.96	327.44	174.63	176.24	150.33	132.87
Embryo 2	597.48	573.2	342.51	213.54	129.01	131.64	154.48
	600.77	588.2	406.51	228.68	130.49	138.77	92.84
	610.14	560.5	370.39	193.48	124.62	143.15	97.72
	624.76	556.15	433.06	196.09	145.95	139.77	75.51
Embryo 3	640.26	614.67	453.88	178.81	150.4	133.63	84.02
	611.02	548.11	442.71	218.87	124.17	138.34	92.09
				214.82
Mean	615.219	598.857	387.124	200.114	148.684	140.74	110.393
SEM	7.08	14.45	15.88	7.35	8.03	2.01	8.74
Width (dorsal ventricular layer)
	E12.5	E13.5	E14.5
Embryo 1	107.14	31.67	29.03
	85.79	31	26.28
	77.35	33.24	31.31
Embryo 2	83.39	31.29	32.65
	88.18	30.8	38.2
	74.58	37.2	32.51
Embryo 3	90.95	34.12	34.89
	83.24	35.34	34.19
	80.05	37.47	39.73
Mean	85.63	33.57	33.1989
SEM	3.18	0.87	1.4
Width (ventral ventricular layer)
	E12.5	E13.5	E14.5
Embryo 1	27.09	21.44	22.57
	23.86	21.29	24.48
	28.79	27.16	24
Embryo 2	25.45	21.63	23.48
	20.68	20.5	21
	22.08	18.78	19.19
Embryo 3	25.16	19.62	18.62
	24.52	35.09	23.48
	27.09	27.85	20.65
Mean	24.9689	23.7067	21.9411
SEM	0.85	1.77	0.72
Width (mid ventricular layer)
				E15.5	E16.5	E17.5	E18.5
Embryo 1				12.96	15.89	17.47	14.09
				16.78	12.68	13.6	12.72
				15.49	13.87	13.99	12.32
Embryo 2				15.49	12.29	11.24	12.92
				16.78	12.39	14.23	12.92
				18.75	14.64	15.51	12.9
Embryo 3				15.49	16.85	13.58	11.63
				18.07	14.89	11.69	18.06
				20.65	14.82	11.67	14.85
							12.9
Mean				16.7178	14.2578	13.6644	13.531
SEM				0.71	0.53	0.67	0.58
