## Supplementary material for "Multiple steps mediate ventricular layer attrition to form the adult mouse spinal cord central canal": Table S4

### Sheet: raw counts
Table S4 Counts of SOX2-positive and double SOX2-positive proliferating cell nuclear antigen (PCNA)-positive cells in the spinal cord ventricular layer from embryonic day (E) 13.5 to E18.5.
Each row represents one section. Three embryos were analysed for each stage. SEM, standard error of the mean (values grouped by embryo)
Stage	Embryo	SOX2	PCNA	PCNA/SOX2 (%)
E13.5	1	257	7	3.53607
	1	217	8
	1	233	10
	2	299	12	2.92326
	2	257	5
	2	265	7
	3	434	7	2.88541
	3	425	19
	3	354	9
Mean				3.11491
SEM				0.210861
E14.5	1	355	5	1.29983
	1	391	5
	1	408	5
	2	250	1	0.415512
	2	232	1
	2	240	1
	3	205	1	0.328947
	3	220	1
	3	183	0
Mean				0.681429
SEM				0.310207
E15.5	1	60	1	3.46821
	1	67	3
	1	46	2
	2	51	2	2.1978
	2	66	1
	2	65	1
	3	63	2	2.42424
	3	53	2
	3	49	0
Mean				2.69675
SEM				0.391228
E16.5	1	27	1	3.84615
	1	25	2
	1	26	0
	2	42	1	0.900901
	2	39	0
	2	30	0
	3	51	1	0.806452
	3	41	0
	3	32	0
Mean				1.85117
SEM				0.997865
E17.5	1	36	1	2.22222
	1	27	1
	1	27	0
	2	34	1	0.980392
	2	32	0
	2	36	0
	3	41	0	0
	3	36	0
	3	32	0
Mean				1.06754
SEM				0.642978
E18.5	1	36	1	2.12766
	1	22	1
	1	36	0
	2	28	1	1.08696
	2	33	0
	2	31	0
	3	32	1	1.16279
	3	27	0
	3	27	0
Mean				1.45914
SEM				0.334978

### Sheet: t-test
Two-sided, unpaired Student's t-test with pooled standard deviation and equal variance.
group 1	group 2	p-value
E13.5	E14.5	0.00291
E14.5	E15.5	0.01565
E15.5	E16.5	0.4743
E16.5	E17.5	0.5452
E17.5	E18.5	0.6178
