## Supplementary material for "Multiple steps mediate ventricular layer attrition to form the adult mouse spinal cord central canal": Table S5

### Sheet: raw counts
Table S5 Counts of SOX2-positive cells and double SOX2- phospho-Histone H3 (pH3)-positive cells in the spinal cord ventricular layer from embryonic day (E) 13.5 to E18.5.
Each row represents one section. Three embryos were analysed for each stage. SEM, standard error of the mean (values grouped by embryo)
Stage	Embryo	SOX2	pH3	pH3/SOX2 (%)
E13.5	1	268	2	0.626566
	1	263	2
	1	267	1
	2	235	2	0.568182
	2	214	1
	2	255	1
	3	212	3	1.2
	3	255	2
	3	283	4
Mean				0.798249
SEM				0.202
E14.5	1	486	1	0.133869
	1	527	0
	1	481	1
	2	517	1	0.193424
	3	321	1	0.4158
	3	303	1
	3	274	1
	3	256	2
	3	289	1
Mean				0.247698
SEM				0.0858
E15.5	1	88	0	0.833333
	1	148	3
	1	124	0
	2	134	1	1.06667
	2	117	2
	2	124	1
	3	100	1	0.986842
	3	114	2
	3	90	0
Mean				0.962281
SEM				0.0685
E16.5	1	70	0	0
	1	63	0
	1	66	0
	2	89	1	0.896861
	2	79	1
	2	55	0
	3	86	1	1.28205
	3	82	2
	3	66	0
Mean				0.726304
SEM				0.38
E17.5	1	108	2	1.33333
	1	56	1
	1	61	0
	2	35	0	0
	2	46	0
	2	58	0
	3	82	1	0.549451
	3	42	0
	3	58	0
Mean				0.627595
SEM				0.387
E18.5	1		0	0
	1		0
	1		0
	2	39	0	0
	2	32	0
	2	27	0
	3	36	0	0
	3	37	0
	3	25	0
Mean				0
SEM				0

### Sheet: t-test
Two-sided, unpaired Student's t-test with pooled standard deviation and equal variance.
group 1	group 2	p-value
E13.5	E14.5	0.06584
E14.5	E15.5	0.002873
E15.5	E16.5	0.5739
E16.5	E17.5	0.8644
E17.5	E18.5	0.2979
E13.5	E18.5	0.05468
