## Supplementary material for "Multiple steps mediate ventricular layer attrition to form the adult mouse spinal cord central canal": Table S6

### Sheet: raw counts
Table S6 Quantification of cells in G1/G0 (mCherry-positive cells), G1/S (m-Cherry- and mVenus-positive cells), and S/G2/M (mVenus-positive cells) in the spinal cord ventricular layer and spinal cord central canal of transgenic Fucci2a mice.
Each row represents one tissue section. Three animals or more were analysed for each stage. SEM, standard error of the mean (values grouped by embryo/mouse).
Stage	Embryo	G1/G0	G1/S	S/G2/M	Total	G1/G0 (%)	G1/S (%)	S/G2/M (%)
E13.5	1	123	1	153	277	52.3466	0.601685	47.0517
	1	174	1	102	277
	1	138	3	136	277
	2	194	6	77	277	70.8785	0.842359	28.2792
	2	183	0	94	277
	2	212	1	64	277
	3	239	0	38	277	82.7918	0	17.2082
	3	231	0	46	277
	3	218	0	59	277
Percentage of total (mean)						68.6723	0.481348	30.8464
SEM						4.83	0.24	4.76
E15.5	1	82	1	5	88	86.7424	7.95455	5.30303
	1	79	3	6	88
	1	68	17	3	88
	2	77	8	3	88	90.9091	6.06061	3.0303
	2	83	2	3	88
	2	80	6	2	88
	3	73	11	4	88	89.3939	6.43939	4.16667
	3	82	2	4	88
	3	81	4	3	88
Percentage of total (mean)						89.0152	6.81818	4.16667
SEM						1.87	1.99	0.46
E18.5	1	26	5	1	32	88.4298	8.26446	3.30579
	1	42	1	1	44
	1	39	4	2	45
	2	29	0	1	30	85.5422	4.81928	9.63855
	2	22	2	5	29
	2	20	2	2	24
	3	29	1	3	33	89.3204	2.91262	7.76699
	3	28	1	3	32
	3	35	1	2	38
Percentage of total (mean)						87.7641	5.33212	6.90378
SEM						2.24	1.6	1.57
Stage	Mouse	G1/G0	G1/S	S/G2/M	Total	G1/G0 (%)	G1/S (%)	S/G2/M (%)
Adult	1	37	8	0	45	81.4815	18.5185	0
	1	28	9	0	37
	1	29	12	0	41
	1	39	3	0	42
	1	27	9	0	36
	1	30	6	0	36
	1	30	3	0	33
	2	38	6	0	44	77.7135	22.1418	0.144718
	2	38	7	0	45
	2	30	5	0	35
	2	25	5	0	30
	2	37	7	0	44
	2	27	10	0	37
	2	26	9	0	35
	2	29	9	1	39
	2	24	9	0	33
	2	29	9	0	38
	2	28	14	0	42
	2	27	11	0	38
	2	26	5	0	31
	2	32	8	0	40
	2	44	5	0	49
	2	26	9	0	35
	2	25	9	0	34
	2	26	16	0	42
	3	25	13	0	38	71.6049	28.1481	0.246914
	3	27	16	1	44
	3	27	12	0	39
	3	25	10	0	35
	3	25	11	0	36
	3	32	10	0	42
	3	32	8	0	40
	3	17	14	0	31
	3	25	7	0	32
	3	28	9	0	37
	3	27	4	0	31
	4	38	7	0	45	74.2222	25.5556	0.222222
	4	29	15	0	44
	4	27	16	1	44
	4	32	8	0	40
	4	28	13	0	41
	4	29	6	0	35
	4	25	11	0	36
	4	29	11	0	40
	4	37	4	0	41
	4	32	10	0	42
	4	28	14	0	42
	5	18	16	0	34	73.0769	26.9231	0
	5	20	16	0	36
	5	22	8	0	30
	5	26	6	0	32
	5	36	5	0	41
	5	30	5	0	35
Percentage of total (mean)						75.6198	24.2574	0.122771
SEM						1.31	1.29	0.08

### Sheet: t-test
Two-sided, unpaired Student's t-test with pooled standard deviation and equal variance.
	group 1	group 2	p-value
G1/G0	E13.5	E15.5	0.06101
	E15.5	E18.5	0.3902
	E18.5	Adult	0.003315
G1/S	E13.5	E15.5	0.0006469
	E15.5	E18.5	0.56
	E18.5	Adult	0.0004304
S/G2/M	E13.5	E15.5	0.02725
	E15.5	E18.5	0.239
	E18.5	Adult	0.002644
